# Shared etiology of Mendelian and complex disease supports drug discovery

**DOI:** 10.1101/2023.07.23.550190

**Authors:** Panagiotis N. Lalagkas, Rachel D. Melamed

## Abstract

Drugs targeting disease causal genes are more likely to succeed for that disease. However, complex disease causal genes are not always clear. In contrast, Mendelian disease causal genes are well-known and druggable. Here, we seek an approach to exploit the well characterized biology of Mendelian diseases for complex disease drug discovery, by leveraging evidence of pathogenic processes shared between monogenic and complex disease. One way to find shared disease etiology is clinical association: some Mendelian diseases are known to predispose patients to specific complex diseases (comorbidity). Previous studies link this comorbidity to pleiotropic effects of the Mendelian disease causal genes on the complex disease. In previous work studying incidence of 90 Mendelian and 65 complex diseases, we found 2,908 pairs of clinically associated (comorbid) diseases. Using this clinical signal, we can match each complex disease to a set of Mendelian disease causal genes. We hypothesize that the drugs targeting these genes are potential candidate drugs for the complex disease. Our analysis shows that the candidate drugs are enriched among currently investigated or indicated drugs for the relevant complex diseases (odds ratio=1.84, p=5.98e-22). By combining comorbidity with genetic similarity, we recommend drugs further enriched for those investigated or indicated. Our findings suggest a novel way to take advantage of the rich knowledge about Mendelian disease biology to improve treatment of complex diseases.
