## Supplementary Table S3 for "Shared etiology of Mendelian and complex disease supports drug discovery"

### Sheet: Sheet 1
gene_overlap_pvalue: one-sided pvalue (Fisher's exact test) of the overlap between the Mendelian disease causal genes and the genes significantly altered in a cancer.
coexpression_pvalue: lowest adjusted pvalue of the correlation in expression between cancer driver genes and a set of Mendelian disease genes (corrected for the number of mutated genes in a cancer)
NOTE: Co-expression between Familial Dysautonomia and cancers could not be measured as expression data for the gene associated with the Familial Dysautonomia (IKBKAP) was not available.
cancer	mendelian_disease	gene_overlap_pvalue	coexpression_pvalue
Bladder Cancer	Cerebral Degeneration Due to Generalized Lipidoses	1	0.381619
Female Breast Cancer	Cerebral Degeneration Due to Generalized Lipidoses	1	0.202927
Colorectal Cancer	Cerebral Degeneration Due to Generalized Lipidoses	1	0.407202
Gastric Cancer	Cerebral Degeneration Due to Generalized Lipidoses	1	0.223443
Kidney Cancer	Cerebral Degeneration Due to Generalized Lipidoses	1	0.350404
Lung Cancer	Cerebral Degeneration Due to Generalized Lipidoses	0.0836649	0.220552
Malignant Brain Neoplasm	Cerebral Degeneration Due to Generalized Lipidoses	1	0.318711
Melanoma	Cerebral Degeneration Due to Generalized Lipidoses	1	0.260022
Prostate Cancer	Cerebral Degeneration Due to Generalized Lipidoses	1	0.259247
Uterine Cancer	Cerebral Degeneration Due to Generalized Lipidoses	1	0.289843
Bladder Cancer	Chronic Granulomatous Disease	1	0.00268999
Female Breast Cancer	Chronic Granulomatous Disease	0.110583	0.00443162
Colorectal Cancer	Chronic Granulomatous Disease	1	0.00248281
Gastric Cancer	Chronic Granulomatous Disease	1	0.00208814
Kidney Cancer	Chronic Granulomatous Disease	1	0.00216315
Lung Cancer	Chronic Granulomatous Disease	1	0.00245646
Malignant Brain Neoplasm	Chronic Granulomatous Disease	1	0.00203246
Melanoma	Chronic Granulomatous Disease	1	0.00371699
Prostate Cancer	Chronic Granulomatous Disease	1	0.00280702
Uterine Cancer	Chronic Granulomatous Disease	1	0.00364538
Bladder Cancer	Circulating Enzyme Deficiencies	1	0.205544
Female Breast Cancer	Circulating Enzyme Deficiencies	1	0.224207
Colorectal Cancer	Circulating Enzyme Deficiencies	1	0.254758
Gastric Cancer	Circulating Enzyme Deficiencies	1	0.24342
Kidney Cancer	Circulating Enzyme Deficiencies	1	0.198032
Lung Cancer	Circulating Enzyme Deficiencies	1	0.194613
Malignant Brain Neoplasm	Circulating Enzyme Deficiencies	1	0.260403
Melanoma	Circulating Enzyme Deficiencies	1	0.14257
Prostate Cancer	Circulating Enzyme Deficiencies	1	0.191429
Uterine Cancer	Circulating Enzyme Deficiencies	1	0.220523
Bladder Cancer	Combined Heart and Skeletal Defects	0.000873822	0.307763
Female Breast Cancer	Combined Heart and Skeletal Defects	1	0.291353
Colorectal Cancer	Combined Heart and Skeletal Defects	0.0135655	0.271992
Gastric Cancer	Combined Heart and Skeletal Defects	1	0.272524
Kidney Cancer	Combined Heart and Skeletal Defects	1	0.202166
Lung Cancer	Combined Heart and Skeletal Defects	1	0.299718
Malignant Brain Neoplasm	Combined Heart and Skeletal Defects	1	0.30456
Melanoma	Combined Heart and Skeletal Defects	0.0250297	0.264317
Prostate Cancer	Combined Heart and Skeletal Defects	1	0.272731
Uterine Cancer	Combined Heart and Skeletal Defects	0.00281057	0.314153
Bladder Cancer	Congenital Ichthyosis	1	1.06128e-06
Female Breast Cancer	Congenital Ichthyosis	1	1.55888e-06
Colorectal Cancer	Congenital Ichthyosis	0.604603	2.842e-06
Gastric Cancer	Congenital Ichthyosis	1	2.14214e-06
Kidney Cancer	Congenital Ichthyosis	1	2.39206e-05
Lung Cancer	Congenital Ichthyosis	1	1.64255e-06
Malignant Brain Neoplasm	Congenital Ichthyosis	1	1.13626e-06
Melanoma	Congenital Ichthyosis	1	9.43566e-07
Prostate Cancer	Congenital Ichthyosis	1	1.53121e-06
Uterine Cancer	Congenital Ichthyosis	0.335604	1.23041e-06
Bladder Cancer	Degenerative Diseases of the Basal Ganglia	0.0670136	0.970709
Female Breast Cancer	Degenerative Diseases of the Basal Ganglia	1	0.984293
Colorectal Cancer	Degenerative Diseases of the Basal Ganglia	0.248308	0.987719
Gastric Cancer	Degenerative Diseases of the Basal Ganglia	1	0.983863
Kidney Cancer	Degenerative Diseases of the Basal Ganglia	1	0.942636
Lung Cancer	Degenerative Diseases of the Basal Ganglia	0.0836649	0.622397
Malignant Brain Neoplasm	Degenerative Diseases of the Basal Ganglia	0.0622713	0.979458
Melanoma	Degenerative Diseases of the Basal Ganglia	1	0.96467
Prostate Cancer	Degenerative Diseases of the Basal Ganglia	1	0.78613
Uterine Cancer	Degenerative Diseases of the Basal Ganglia	0.11819	0.98839
Bladder Cancer	Diamond-Blackfan Anemia	0.144519	1.96703e-05
Female Breast Cancer	Diamond-Blackfan Anemia	1	2.12174e-05
Colorectal Cancer	Diamond-Blackfan Anemia	1	2.40768e-05
Gastric Cancer	Diamond-Blackfan Anemia	1	2.95994e-05
Kidney Cancer	Diamond-Blackfan Anemia	1	1.00395e-05
Lung Cancer	Diamond-Blackfan Anemia	1	2.27763e-05
Malignant Brain Neoplasm	Diamond-Blackfan Anemia	0.134702	1.19375e-05
Melanoma	Diamond-Blackfan Anemia	1	1.89352e-05
Prostate Cancer	Diamond-Blackfan Anemia	1	2.36e-05
Uterine Cancer	Diamond-Blackfan Anemia	1	1.71945e-05
Bladder Cancer	Disorders of Phosphorous Metabolism	1	0.543224
Female Breast Cancer	Disorders of Phosphorous Metabolism	1	0.803401
Colorectal Cancer	Disorders of Phosphorous Metabolism	0.0789339	0.881833
Gastric Cancer	Disorders of Phosphorous Metabolism	0.0507025	0.83961
Kidney Cancer	Disorders of Phosphorous Metabolism	1	0.513919
Lung Cancer	Disorders of Phosphorous Metabolism	0.141797	0.625382
Malignant Brain Neoplasm	Disorders of Phosphorous Metabolism	1	0.823948
Melanoma	Disorders of Phosphorous Metabolism	0.0574367	0.773152
Prostate Cancer	Disorders of Phosphorous Metabolism	1	0.299395
Uterine Cancer	Disorders of Phosphorous Metabolism	1	0.344179
Bladder Cancer	Disorders of Straight Chain Amino Acid Metabolism	1	0.00135523
Female Breast Cancer	Disorders of Straight Chain Amino Acid Metabolism	1	0.000966674
Colorectal Cancer	Disorders of Straight Chain Amino Acid Metabolism	1	0.00164494
Gastric Cancer	Disorders of Straight Chain Amino Acid Metabolism	0.35759	0.00139164
Kidney Cancer	Disorders of Straight Chain Amino Acid Metabolism	1	0.000644053
Lung Cancer	Disorders of Straight Chain Amino Acid Metabolism	1	0.00092552
Malignant Brain Neoplasm	Disorders of Straight Chain Amino Acid Metabolism	1	0.00102753
Melanoma	Disorders of Straight Chain Amino Acid Metabolism	1	0.000837422
Prostate Cancer	Disorders of Straight Chain Amino Acid Metabolism	1	0.000897527
Uterine Cancer	Disorders of Straight Chain Amino Acid Metabolism	1	0.00067993
Bladder Cancer	Disorders of Urea Cycle Metabolism	1	0.000477736
Female Breast Cancer	Disorders of Urea Cycle Metabolism	1	0.00049148
Colorectal Cancer	Disorders of Urea Cycle Metabolism	1	0.000568416
Gastric Cancer	Disorders of Urea Cycle Metabolism	1	0.000613835
Kidney Cancer	Disorders of Urea Cycle Metabolism	1	0.000382329
Lung Cancer	Disorders of Urea Cycle Metabolism	1	0.000447958
Malignant Brain Neoplasm	Disorders of Urea Cycle Metabolism	1	0.000693733
Melanoma	Disorders of Urea Cycle Metabolism	1	0.000270646
Prostate Cancer	Disorders of Urea Cycle Metabolism	1	0.000515421
Uterine Cancer	Disorders of Urea Cycle Metabolism	1	0.000490338
Bladder Cancer	Dopa-Responsive Dystonia	1	0.592211
Female Breast Cancer	Dopa-Responsive Dystonia	1	0.371908
Colorectal Cancer	Dopa-Responsive Dystonia	0.0135655	0.76577
Gastric Cancer	Dopa-Responsive Dystonia	1	0.589613
Kidney Cancer	Dopa-Responsive Dystonia	1	0.977975
Lung Cancer	Dopa-Responsive Dystonia	1	0.644254
Malignant Brain Neoplasm	Dopa-Responsive Dystonia	1	0.477436
Melanoma	Dopa-Responsive Dystonia	1	0.573909
Prostate Cancer	Dopa-Responsive Dystonia	1	0.5509
Uterine Cancer	Dopa-Responsive Dystonia	1	0.504745
Bladder Cancer	Genetic Anomalies of Leukocytes	1	0.180433
Female Breast Cancer	Genetic Anomalies of Leukocytes	1	0.290063
Colorectal Cancer	Genetic Anomalies of Leukocytes	1	0.262785
Gastric Cancer	Genetic Anomalies of Leukocytes	1	0.271855
Kidney Cancer	Genetic Anomalies of Leukocytes	1	0.229412
Lung Cancer	Genetic Anomalies of Leukocytes	1	0.204801
Malignant Brain Neoplasm	Genetic Anomalies of Leukocytes	0.0470756	0.186344
Melanoma	Genetic Anomalies of Leukocytes	1	0.294732
Prostate Cancer	Genetic Anomalies of Leukocytes	1	0.354078
Uterine Cancer	Genetic Anomalies of Leukocytes	1	0.265404
Bladder Cancer	Glycogenosis	1	0.00359158
Female Breast Cancer	Glycogenosis	1	0.00645594
Colorectal Cancer	Glycogenosis	0.510164	0.00536416
Gastric Cancer	Glycogenosis	1	0.00441223
Kidney Cancer	Glycogenosis	1	0.00486987
Lung Cancer	Glycogenosis	0.19625	0.00648894
Malignant Brain Neoplasm	Glycogenosis	1	0.00585714
Melanoma	Glycogenosis	1	0.00218452
Prostate Cancer	Glycogenosis	1	0.0100246
Uterine Cancer	Glycogenosis	1	0.00873856
Bladder Cancer	Haemophilia	1	0.515691
Female Breast Cancer	Haemophilia	1	0.540302
Colorectal Cancer	Haemophilia	0.192704	0.623625
Gastric Cancer	Haemophilia	1	0.604812
Kidney Cancer	Haemophilia	1	0.490957
Lung Cancer	Haemophilia	1	0.529299
Malignant Brain Neoplasm	Haemophilia	1	0.476546
Melanoma	Haemophilia	1	0.642836
Prostate Cancer	Haemophilia	1	0.4455
Uterine Cancer	Haemophilia	1	0.588743
Bladder Cancer	Hereditary Hemorrhagic Telangiectasia	1	0.143881
Female Breast Cancer	Hereditary Hemorrhagic Telangiectasia	1	0.145837
Colorectal Cancer	Hereditary Hemorrhagic Telangiectasia	0.192704	0.151666
Gastric Cancer	Hereditary Hemorrhagic Telangiectasia	0.152891	0.136144
Kidney Cancer	Hereditary Hemorrhagic Telangiectasia	1	0.136299
Lung Cancer	Hereditary Hemorrhagic Telangiectasia	1	0.199152
Malignant Brain Neoplasm	Hereditary Hemorrhagic Telangiectasia	1	0.126054
Melanoma	Hereditary Hemorrhagic Telangiectasia	1	0.12771
Prostate Cancer	Hereditary Hemorrhagic Telangiectasia	1	0.112627
Uterine Cancer	Hereditary Hemorrhagic Telangiectasia	1	0.161934
Bladder Cancer	Hereditary Sensory Neuropathy	0.395421	0.0198536
Female Breast Cancer	Hereditary Sensory Neuropathy	1	0.000333842
Colorectal Cancer	Hereditary Sensory Neuropathy	0.873908	0.000180398
Gastric Cancer	Hereditary Sensory Neuropathy	0.46736	0.017698
Kidney Cancer	Hereditary Sensory Neuropathy	1	0.0128497
Lung Cancer	Hereditary Sensory Neuropathy	1	0.000312381
Malignant Brain Neoplasm	Hereditary Sensory Neuropathy	1	0.000496841
Melanoma	Hereditary Sensory Neuropathy	1	0.0116802
Prostate Cancer	Hereditary Sensory Neuropathy	1	0.0211002
Uterine Cancer	Hereditary Sensory Neuropathy	0.225989	0.028504
Bladder Cancer	Hypopituitarism	1	0.0107431
Female Breast Cancer	Hypopituitarism	1	0.0957719
Colorectal Cancer	Hypopituitarism	0.0165499	0.13781
Gastric Cancer	Hypopituitarism	1	0.0483333
Kidney Cancer	Hypopituitarism	0.0598271	0.00448791
Lung Cancer	Hypopituitarism	0.279453	0.0405184
Malignant Brain Neoplasm	Hypopituitarism	0.214295	0.17593
Melanoma	Hypopituitarism	1	0.014742
Prostate Cancer	Hypopituitarism	0.241232	0.0331447
Uterine Cancer	Hypopituitarism	0.376126	0.0253618
Bladder Cancer	Inherited Anomalies of the Skin	0.201874	0.0417881
Female Breast Cancer	Inherited Anomalies of the Skin	1	0.0423231
Colorectal Cancer	Inherited Anomalies of the Skin	1	0.0714399
Gastric Cancer	Inherited Anomalies of the Skin	0.512861	0.0653405
Kidney Cancer	Inherited Anomalies of the Skin	1	0.0466173
Lung Cancer	Inherited Anomalies of the Skin	0.247256	0.0419572
Malignant Brain Neoplasm	Inherited Anomalies of the Skin	1	0.0267914
Melanoma	Inherited Anomalies of the Skin	0.104051	0.0614796
Prostate Cancer	Inherited Anomalies of the Skin	1	0.123873
Uterine Cancer	Inherited Anomalies of the Skin	0.335604	0.0295195
Bladder Cancer	Lipoprotein Deficiencies	1	0.00569617
Female Breast Cancer	Lipoprotein Deficiencies	1	0.005133
Colorectal Cancer	Lipoprotein Deficiencies	0.0789339	0.0065697
Gastric Cancer	Lipoprotein Deficiencies	1	0.00757568
Kidney Cancer	Lipoprotein Deficiencies	1	0.00201704
Lung Cancer	Lipoprotein Deficiencies	1	0.00412063
Malignant Brain Neoplasm	Lipoprotein Deficiencies	1	0.00453597
Melanoma	Lipoprotein Deficiencies	0.0574367	0.00409474
Prostate Cancer	Lipoprotein Deficiencies	1	0.0051587
Uterine Cancer	Lipoprotein Deficiencies	1	0.00803778
Bladder Cancer	Long QT Syndrome	1	0.0696762
Female Breast Cancer	Long QT Syndrome	1	0.290037
Colorectal Cancer	Long QT Syndrome	0.434993	0.094839
Gastric Cancer	Long QT Syndrome	0.35759	0.121925
Kidney Cancer	Long QT Syndrome	1	0.540002
Lung Cancer	Long QT Syndrome	1	0.301442
Malignant Brain Neoplasm	Long QT Syndrome	1	0.0203439
Melanoma	Long QT Syndrome	1	0.200193
Prostate Cancer	Long QT Syndrome	1	0.0515532
Uterine Cancer	Long QT Syndrome	1	0.093011
Bladder Cancer	Neurofibromatosis	1	0.437914
Female Breast Cancer	Neurofibromatosis	0.0457903	0.307937
Colorectal Cancer	Neurofibromatosis	0.00473909	0.307698
Gastric Cancer	Neurofibromatosis	1	0.350509
Kidney Cancer	Neurofibromatosis	0.00818904	0.251192
Lung Cancer	Neurofibromatosis	0.0427439	0.294789
Malignant Brain Neoplasm	Neurofibromatosis	0.0316344	0.258766
Melanoma	Neurofibromatosis	0.0167564	0.341251
Prostate Cancer	Neurofibromatosis	1	0.252947
Uterine Cancer	Neurofibromatosis	0.0609495	0.321949
Bladder Cancer	Polycystic Kidney, Autosomal Dominant	1	0.760432
Female Breast Cancer	Polycystic Kidney, Autosomal Dominant	1	0.704955
Colorectal Cancer	Polycystic Kidney, Autosomal Dominant	1	0.711146
Gastric Cancer	Polycystic Kidney, Autosomal Dominant	1	0.744766
Kidney Cancer	Polycystic Kidney, Autosomal Dominant	1	0.712483
Lung Cancer	Polycystic Kidney, Autosomal Dominant	1	0.716121
Malignant Brain Neoplasm	Polycystic Kidney, Autosomal Dominant	1	0.73157
Melanoma	Polycystic Kidney, Autosomal Dominant	1	0.689768
Prostate Cancer	Polycystic Kidney, Autosomal Dominant	1	0.762251
Uterine Cancer	Polycystic Kidney, Autosomal Dominant	1	0.758963
Bladder Cancer	Specified Hamartoses	0.0830553	0.161387
Female Breast Cancer	Specified Hamartoses	0.110583	0.144473
Colorectal Cancer	Specified Hamartoses	0.0412027	0.22258
Gastric Cancer	Specified Hamartoses	0.241611	0.220145
Kidney Cancer	Specified Hamartoses	0.000164884	0.374448
Lung Cancer	Specified Hamartoses	0.103466	0.135231
Malignant Brain Neoplasm	Specified Hamartoses	0.0772254	0.164517
Melanoma	Specified Hamartoses	0.0413693	0.080376
Prostate Cancer	Specified Hamartoses	0.087891	0.199548
Uterine Cancer	Specified Hamartoses	0.14549	0.16451
Bladder Cancer	Spinocerebellar Ataxia	0.40583	0.00488694
Female Breast Cancer	Spinocerebellar Ataxia	1	0.00520979
Colorectal Cancer	Spinocerebellar Ataxia	0.341706	0.00292716
Gastric Cancer	Spinocerebellar Ataxia	0.48522	0.00447962
Kidney Cancer	Spinocerebellar Ataxia	0.116118	0.0020795
Lung Cancer	Spinocerebellar Ataxia	0.480946	0.00188208
Malignant Brain Neoplasm	Spinocerebellar Ataxia	1	0.0019878
Melanoma	Spinocerebellar Ataxia	1	0.0300693
Prostate Cancer	Spinocerebellar Ataxia	1	0.00352781
Uterine Cancer	Spinocerebellar Ataxia	0.610927	0.00397193
Bladder Cancer	Tongue Tie	1	0.601553
Female Breast Cancer	Tongue Tie	1	0.575894
Colorectal Cancer	Tongue Tie	1	0.65732
Gastric Cancer	Tongue Tie	1	0.651399
Kidney Cancer	Tongue Tie	1	0.914489
Lung Cancer	Tongue Tie	1	0.651375
Malignant Brain Neoplasm	Tongue Tie	1	0.704032
Melanoma	Tongue Tie	1	0.63621
Prostate Cancer	Tongue Tie	1	0.632181
Uterine Cancer	Tongue Tie	1	0.770021
Bladder Cancer	Androgen Insensitivity Syndrome	1	0.685414
Female Breast Cancer	Androgen Insensitivity Syndrome	1	0.7952
Colorectal Cancer	Androgen Insensitivity Syndrome	1	0.796265
Gastric Cancer	Androgen Insensitivity Syndrome	1	0.783158
Kidney Cancer	Androgen Insensitivity Syndrome	1	0.605315
Lung Cancer	Androgen Insensitivity Syndrome	1	0.743328
Malignant Brain Neoplasm	Androgen Insensitivity Syndrome	1	0.645308
Melanoma	Androgen Insensitivity Syndrome	1	0.530205
Prostate Cancer	Androgen Insensitivity Syndrome	0.018229	0.64229
Uterine Cancer	Androgen Insensitivity Syndrome	1	0.721408
Bladder Cancer	Congenital Disorders of Purine/Pyrimidine Metabolism	1	0.753653
Female Breast Cancer	Congenital Disorders of Purine/Pyrimidine Metabolism	0.0678948	0.806847
Colorectal Cancer	Congenital Disorders of Purine/Pyrimidine Metabolism	1	0.915956
Gastric Cancer	Congenital Disorders of Purine/Pyrimidine Metabolism	1	0.942094
Kidney Cancer	Congenital Disorders of Purine/Pyrimidine Metabolism	1	0.854436
Lung Cancer	Congenital Disorders of Purine/Pyrimidine Metabolism	1	0.842336
Malignant Brain Neoplasm	Congenital Disorders of Purine/Pyrimidine Metabolism	1	0.783156
Melanoma	Congenital Disorders of Purine/Pyrimidine Metabolism	1	0.87968
Prostate Cancer	Congenital Disorders of Purine/Pyrimidine Metabolism	1	0.927429
Uterine Cancer	Congenital Disorders of Purine/Pyrimidine Metabolism	1	0.798681
Bladder Cancer	Congenital Pigmentary Anomalies	0.114318	0.258987
Female Breast Cancer	Congenital Pigmentary Anomalies	1	0.475453
Colorectal Cancer	Congenital Pigmentary Anomalies	0.0789339	0.60392
Gastric Cancer	Congenital Pigmentary Anomalies	1	0.577503
Kidney Cancer	Congenital Pigmentary Anomalies	1	0.837866
Lung Cancer	Congenital Pigmentary Anomalies	1	0.332385
Malignant Brain Neoplasm	Congenital Pigmentary Anomalies	1	0.452292
Melanoma	Congenital Pigmentary Anomalies	0.0574367	0.531802
Prostate Cancer	Congenital Pigmentary Anomalies	1	0.513504
Uterine Cancer	Congenital Pigmentary Anomalies	1	0.431773
Bladder Cancer	Cystic Fibrosis	1	0.779254
Female Breast Cancer	Cystic Fibrosis	1	0.827914
Colorectal Cancer	Cystic Fibrosis	1	0.848328
Gastric Cancer	Cystic Fibrosis	1	0.841277
Kidney Cancer	Cystic Fibrosis	1	0.83541
Lung Cancer	Cystic Fibrosis	1	0.828738
Malignant Brain Neoplasm	Cystic Fibrosis	1	0.822944
Melanoma	Cystic Fibrosis	1	0.796199
Prostate Cancer	Cystic Fibrosis	1	0.855852
Uterine Cancer	Cystic Fibrosis	1	0.823421
Bladder Cancer	Disorders of Copper Metabolism	1	0.865034
Female Breast Cancer	Disorders of Copper Metabolism	1	0.85587
Colorectal Cancer	Disorders of Copper Metabolism	1	0.854994
Gastric Cancer	Disorders of Copper Metabolism	1	0.865682
Kidney Cancer	Disorders of Copper Metabolism	1	0.769169
Lung Cancer	Disorders of Copper Metabolism	1	0.859037
Malignant Brain Neoplasm	Disorders of Copper Metabolism	1	0.870066
Melanoma	Disorders of Copper Metabolism	1	0.821422
Prostate Cancer	Disorders of Copper Metabolism	1	0.848931
Uterine Cancer	Disorders of Copper Metabolism	1	0.852382
Bladder Cancer	Facial and Skull Anomalies	0.144519	0.532944
Female Breast Cancer	Facial and Skull Anomalies	0.190195	0.568593
Colorectal Cancer	Facial and Skull Anomalies	0.0199878	0.734019
Gastric Cancer	Facial and Skull Anomalies	0.0809604	0.713856
Kidney Cancer	Facial and Skull Anomalies	1	0.690093
Lung Cancer	Facial and Skull Anomalies	1	0.673286
Malignant Brain Neoplasm	Facial and Skull Anomalies	0.134702	0.474832
Melanoma	Facial and Skull Anomalies	1	0.775612
Prostate Cancer	Facial and Skull Anomalies	0.152623	0.830608
Uterine Cancer	Facial and Skull Anomalies	0.00215576	0.461603
Bladder Cancer	Glucose-6-Phosphate Dehydrogenase Deficiency	1	0.652213
Female Breast Cancer	Glucose-6-Phosphate Dehydrogenase Deficiency	1	0.673107
Colorectal Cancer	Glucose-6-Phosphate Dehydrogenase Deficiency	1	0.731449
Gastric Cancer	Glucose-6-Phosphate Dehydrogenase Deficiency	1	0.719033
Kidney Cancer	Glucose-6-Phosphate Dehydrogenase Deficiency	1	0.923564
Lung Cancer	Glucose-6-Phosphate Dehydrogenase Deficiency	0.0216048	0.667351
Malignant Brain Neoplasm	Glucose-6-Phosphate Dehydrogenase Deficiency	1	0.707621
Melanoma	Glucose-6-Phosphate Dehydrogenase Deficiency	1	0.85296
Prostate Cancer	Glucose-6-Phosphate Dehydrogenase Deficiency	1	0.739543
Uterine Cancer	Glucose-6-Phosphate Dehydrogenase Deficiency	1	0.768481
Bladder Cancer	Li Fraumeni and Related Syndromes	0.000873822	0.257917
Female Breast Cancer	Li Fraumeni and Related Syndromes	0.00158133	0.321769
Colorectal Cancer	Li Fraumeni and Related Syndromes	0.0003259	0.335979
Gastric Cancer	Li Fraumeni and Related Syndromes	0.00836608	0.330317
Kidney Cancer	Li Fraumeni and Related Syndromes	4.97301e-05	0.481636
Lung Cancer	Li Fraumeni and Related Syndromes	0.00137698	0.307414
Malignant Brain Neoplasm	Li Fraumeni and Related Syndromes	0.000752152	0.254479
Melanoma	Li Fraumeni and Related Syndromes	0.000209887	0.434114
Prostate Cancer	Li Fraumeni and Related Syndromes	0.053699	0.392574
Uterine Cancer	Li Fraumeni and Related Syndromes	0.0900189	0.295279
Bladder Cancer	Multiple Endocrine Neoplasia Type I	1	0.432661
Female Breast Cancer	Multiple Endocrine Neoplasia Type I	1	0.501228
Colorectal Cancer	Multiple Endocrine Neoplasia Type I	0.0688652	0.602326
Gastric Cancer	Multiple Endocrine Neoplasia Type I	0.0538042	0.604309
Kidney Cancer	Multiple Endocrine Neoplasia Type I	1	0.721899
Lung Cancer	Multiple Endocrine Neoplasia Type I	1	0.513092
Malignant Brain Neoplasm	Multiple Endocrine Neoplasia Type I	1	0.509038
Melanoma	Multiple Endocrine Neoplasia Type I	1	0.632171
Prostate Cancer	Multiple Endocrine Neoplasia Type I	1	0.662677
Uterine Cancer	Multiple Endocrine Neoplasia Type I	1	0.505162
Bladder Cancer	Non-Specified Osteodystrophy	1	0.173323
Female Breast Cancer	Non-Specified Osteodystrophy	1	0.235403
Colorectal Cancer	Non-Specified Osteodystrophy	0.132991	0.221048
Gastric Cancer	Non-Specified Osteodystrophy	1	0.209888
Kidney Cancer	Non-Specified Osteodystrophy	1	0.148322
Lung Cancer	Non-Specified Osteodystrophy	1	0.235211
Malignant Brain Neoplasm	Non-Specified Osteodystrophy	0.0316344	0.197483
Melanoma	Non-Specified Osteodystrophy	1	0.203344
Prostate Cancer	Non-Specified Osteodystrophy	1	0.197058
Uterine Cancer	Non-Specified Osteodystrophy	1	0.217227
Bladder Cancer	Pervasive, Specified Congenital Anomalies	0.121167	5.75501e-05
Female Breast Cancer	Pervasive, Specified Congenital Anomalies	0.0467672	0.000175452
Colorectal Cancer	Pervasive, Specified Congenital Anomalies	0.000465925	2.4678e-05
Gastric Cancer	Pervasive, Specified Congenital Anomalies	0.568664	7.06517e-05
Kidney Cancer	Pervasive, Specified Congenital Anomalies	1	3.69849e-05
Lung Cancer	Pervasive, Specified Congenital Anomalies	0.17449	8.20866e-05
Malignant Brain Neoplasm	Pervasive, Specified Congenital Anomalies	0.430522	5.38845e-05
Melanoma	Pervasive, Specified Congenital Anomalies	0.00314028	0.000253887
Prostate Cancer	Pervasive, Specified Congenital Anomalies	1	3.63418e-06
Uterine Cancer	Pervasive, Specified Congenital Anomalies	0.0222659	0.00045649
Bladder Cancer	Phenylketonuria	1	0.638237
Female Breast Cancer	Phenylketonuria	1	0.73957
Colorectal Cancer	Phenylketonuria	1	0.866724
Gastric Cancer	Phenylketonuria	1	0.884408
Kidney Cancer	Phenylketonuria	1	0.841172
Lung Cancer	Phenylketonuria	1	0.701518
Malignant Brain Neoplasm	Phenylketonuria	1	0.778626
Melanoma	Phenylketonuria	1	0.644673
Prostate Cancer	Phenylketonuria	1	0.729558
Uterine Cancer	Phenylketonuria	1	0.63391
Bladder Cancer	Retinitis Pigmentosa	1	2.07103e-14
Female Breast Cancer	Retinitis Pigmentosa	0.322922	8.39312e-15
Colorectal Cancer	Retinitis Pigmentosa	0.678631	3.29642e-15
Gastric Cancer	Retinitis Pigmentosa	0.93727	3.50481e-15
Kidney Cancer	Retinitis Pigmentosa	1	2.22741e-15
Lung Cancer	Retinitis Pigmentosa	1	1.7689e-15
Malignant Brain Neoplasm	Retinitis Pigmentosa	1	6.92114e-15
Melanoma	Retinitis Pigmentosa	0.344915	2.93208e-15
Prostate Cancer	Retinitis Pigmentosa	1	4.4537e-15
Uterine Cancer	Retinitis Pigmentosa	0.792815	7.29476e-15
Bladder Cancer	Sensory Retina Dystropies	1	0.289612
Female Breast Cancer	Sensory Retina Dystropies	1	0.200204
Colorectal Cancer	Sensory Retina Dystropies	1	0.117764
Gastric Cancer	Sensory Retina Dystropies	1	0.155429
Kidney Cancer	Sensory Retina Dystropies	1	0.0678945
Lung Cancer	Sensory Retina Dystropies	1	0.158855
Malignant Brain Neoplasm	Sensory Retina Dystropies	1	0.168606
Melanoma	Sensory Retina Dystropies	1	0.150163
Prostate Cancer	Sensory Retina Dystropies	1	0.128253
Uterine Cancer	Sensory Retina Dystropies	1	0.22814
Bladder Cancer	Severe Combined Immunodeficiency	1	4.51895e-06
Female Breast Cancer	Severe Combined Immunodeficiency	1	4.12998e-06
Colorectal Cancer	Severe Combined Immunodeficiency	7.6061e-05	4.49755e-06
Gastric Cancer	Severe Combined Immunodeficiency	0.231888	4.20892e-06
Kidney Cancer	Severe Combined Immunodeficiency	1	1.57746e-06
Lung Cancer	Severe Combined Immunodeficiency	1	6.99513e-06
Malignant Brain Neoplasm	Severe Combined Immunodeficiency	1	1.67878e-06
Melanoma	Severe Combined Immunodeficiency	1	4.86464e-06
Prostate Cancer	Severe Combined Immunodeficiency	1	1.42118e-06
Uterine Cancer	Severe Combined Immunodeficiency	1	3.1577e-06
Bladder Cancer	Sickle Cell Anemia	1	0.903868
Female Breast Cancer	Sickle Cell Anemia	1	0.931768
Colorectal Cancer	Sickle Cell Anemia	1	0.944106
Gastric Cancer	Sickle Cell Anemia	1	0.935795
Kidney Cancer	Sickle Cell Anemia	1	0.905697
Lung Cancer	Sickle Cell Anemia	1	0.924634
Malignant Brain Neoplasm	Sickle Cell Anemia	1	0.795839
Melanoma	Sickle Cell Anemia	1	0.919412
Prostate Cancer	Sickle Cell Anemia	1	0.940802
Uterine Cancer	Sickle Cell Anemia	1	0.922049
Bladder Cancer	Specific Nail Anomalies	1	0.0114776
Female Breast Cancer	Specific Nail Anomalies	1	0.0140021
Colorectal Cancer	Specific Nail Anomalies	1	0.0250999
Gastric Cancer	Specific Nail Anomalies	1	0.0212303
Kidney Cancer	Specific Nail Anomalies	1	0.0308932
Lung Cancer	Specific Nail Anomalies	1	0.0161255
Malignant Brain Neoplasm	Specific Nail Anomalies	1	0.0118149
Melanoma	Specific Nail Anomalies	1	0.0229197
Prostate Cancer	Specific Nail Anomalies	1	0.0395742
Uterine Cancer	Specific Nail Anomalies	1	0.0115822
Bladder Cancer	Thalassemia	1	0.0526297
Female Breast Cancer	Thalassemia	1	0.0929791
Colorectal Cancer	Thalassemia	1	0.0694771
Gastric Cancer	Thalassemia	1	0.0566747
Kidney Cancer	Thalassemia	1	0.0782515
Lung Cancer	Thalassemia	1	0.0492967
Malignant Brain Neoplasm	Thalassemia	1	0.0374108
Melanoma	Thalassemia	1	0.0857442
Prostate Cancer	Thalassemia	1	0.0593897
Uterine Cancer	Thalassemia	1	0.0635097
Bladder Cancer	Congenital Hirschsprung Disease	1	0.973374
Female Breast Cancer	Congenital Hirschsprung Disease	1	0.969707
Colorectal Cancer	Congenital Hirschsprung Disease	1	0.976714
Gastric Cancer	Congenital Hirschsprung Disease	0.152891	0.977837
Kidney Cancer	Congenital Hirschsprung Disease	1	0.978316
Lung Cancer	Congenital Hirschsprung Disease	1	0.973836
Malignant Brain Neoplasm	Congenital Hirschsprung Disease	1	0.974126
Melanoma	Congenital Hirschsprung Disease	1	0.961393
Prostate Cancer	Congenital Hirschsprung Disease	1	0.974626
Uterine Cancer	Congenital Hirschsprung Disease	1	0.980597
Bladder Cancer	Congenital Hypogammaglobulinemia	1	0.279094
Female Breast Cancer	Congenital Hypogammaglobulinemia	1	0.285066
Colorectal Cancer	Congenital Hypogammaglobulinemia	1	0.29429
Gastric Cancer	Congenital Hypogammaglobulinemia	0.282426	0.302526
Kidney Cancer	Congenital Hypogammaglobulinemia	1	0.139928
Lung Cancer	Congenital Hypogammaglobulinemia	1	0.302575
Malignant Brain Neoplasm	Congenital Hypogammaglobulinemia	1	0.218057
Melanoma	Congenital Hypogammaglobulinemia	1	0.431687
Prostate Cancer	Congenital Hypogammaglobulinemia	1	0.101049
Uterine Cancer	Congenital Hypogammaglobulinemia	1	0.306417
Bladder Cancer	Immunodeficiency with Increased IgM	1	0.672132
Female Breast Cancer	Immunodeficiency with Increased IgM	1	0.861512
Colorectal Cancer	Immunodeficiency with Increased IgM	1	0.920741
Gastric Cancer	Immunodeficiency with Increased IgM	1	0.804405
Kidney Cancer	Immunodeficiency with Increased IgM	1	0.783898
Lung Cancer	Immunodeficiency with Increased IgM	1	0.860936
Malignant Brain Neoplasm	Immunodeficiency with Increased IgM	1	0.652193
Melanoma	Immunodeficiency with Increased IgM	1	0.923984
Prostate Cancer	Immunodeficiency with Increased IgM	1	0.814717
Uterine Cancer	Immunodeficiency with Increased IgM	1	0.834619
Bladder Cancer	Inherited Adrenogenital Disorders	1	0.000590475
Female Breast Cancer	Inherited Adrenogenital Disorders	1	0.000106657
Colorectal Cancer	Inherited Adrenogenital Disorders	1	0.000608283
Gastric Cancer	Inherited Adrenogenital Disorders	1	0.000400912
Kidney Cancer	Inherited Adrenogenital Disorders	1	0.00669004
Lung Cancer	Inherited Adrenogenital Disorders	1	0.000727673
Malignant Brain Neoplasm	Inherited Adrenogenital Disorders	1	0.000289612
Melanoma	Inherited Adrenogenital Disorders	0.0653697	0.000146776
Prostate Cancer	Inherited Adrenogenital Disorders	0.136883	0.000297456
Uterine Cancer	Inherited Adrenogenital Disorders	1	0.000210648
Bladder Cancer	Non-Specific Autosomal Deletion Syndromes	0.144519	0.972996
Female Breast Cancer	Non-Specific Autosomal Deletion Syndromes	1	0.956346
Colorectal Cancer	Non-Specific Autosomal Deletion Syndromes	1	0.98955
Gastric Cancer	Non-Specific Autosomal Deletion Syndromes	0.0809604	0.986626
Kidney Cancer	Non-Specific Autosomal Deletion Syndromes	1	0.903331
Lung Cancer	Non-Specific Autosomal Deletion Syndromes	1	0.969198
Malignant Brain Neoplasm	Non-Specific Autosomal Deletion Syndromes	0.134702	0.972213
Melanoma	Non-Specific Autosomal Deletion Syndromes	1	0.988217
Prostate Cancer	Non-Specific Autosomal Deletion Syndromes	1	0.989231
Uterine Cancer	Non-Specific Autosomal Deletion Syndromes	0.0298071	0.981944
Bladder Cancer	Tuberous Sclerosis	0.0340861	0.485306
Female Breast Cancer	Tuberous Sclerosis	1	0.313763
Colorectal Cancer	Tuberous Sclerosis	1	0.330541
Gastric Cancer	Tuberous Sclerosis	1	0.376722
Kidney Cancer	Tuberous Sclerosis	1	0.280083
Lung Cancer	Tuberous Sclerosis	1	0.268966
Malignant Brain Neoplasm	Tuberous Sclerosis	1	0.296588
Melanoma	Tuberous Sclerosis	1	0.479686
Prostate Cancer	Tuberous Sclerosis	1	0.483903
Uterine Cancer	Tuberous Sclerosis	1	0.297427
Bladder Cancer	Friedreich Ataxia	1	0.588872
Female Breast Cancer	Friedreich Ataxia	1	0.578954
Colorectal Cancer	Friedreich Ataxia	1	0.737905
Gastric Cancer	Friedreich Ataxia	1	0.70518
Kidney Cancer	Friedreich Ataxia	1	0.735696
Lung Cancer	Friedreich Ataxia	1	0.579556
Malignant Brain Neoplasm	Friedreich Ataxia	1	0.628204
Melanoma	Friedreich Ataxia	1	0.539209
Prostate Cancer	Friedreich Ataxia	1	0.573592
Uterine Cancer	Friedreich Ataxia	1	0.55184
Bladder Cancer	Anophthalmos/Micropthalmos	1	0.872596
Female Breast Cancer	Anophthalmos/Micropthalmos	1	0.618491
Colorectal Cancer	Anophthalmos/Micropthalmos	0.0670205	0.335125
Gastric Cancer	Anophthalmos/Micropthalmos	0.0362219	0.358367
Kidney Cancer	Anophthalmos/Micropthalmos	1	0.156266
Lung Cancer	Anophthalmos/Micropthalmos	1	0.0777751
Malignant Brain Neoplasm	Anophthalmos/Micropthalmos	0.0203191	0.333605
Melanoma	Anophthalmos/Micropthalmos	1	0.253488
Prostate Cancer	Anophthalmos/Micropthalmos	1	0.257549
Uterine Cancer	Anophthalmos/Micropthalmos	0.356183	0.460738
Bladder Cancer	Chondrodystrophy	0.0340861	0.944203
Female Breast Cancer	Chondrodystrophy	1	0.9646
Colorectal Cancer	Chondrodystrophy	0.132991	0.960954
Gastric Cancer	Chondrodystrophy	0.104716	0.955397
Kidney Cancer	Chondrodystrophy	1	0.880052
Lung Cancer	Chondrodystrophy	1	0.952206
Malignant Brain Neoplasm	Chondrodystrophy	0.0316344	0.964533
Melanoma	Chondrodystrophy	1	0.96129
Prostate Cancer	Chondrodystrophy	1	0.964355
Uterine Cancer	Chondrodystrophy	0.0609495	0.962675
Bladder Cancer	Chronic Progressive External Ophthalmoplegia	1	0.268307
Female Breast Cancer	Chronic Progressive External Ophthalmoplegia	1	0.283331
Colorectal Cancer	Chronic Progressive External Ophthalmoplegia	0.132991	0.281014
Gastric Cancer	Chronic Progressive External Ophthalmoplegia	0.104716	0.295152
Kidney Cancer	Chronic Progressive External Ophthalmoplegia	1	0.276384
Lung Cancer	Chronic Progressive External Ophthalmoplegia	1	0.291446
Malignant Brain Neoplasm	Chronic Progressive External Ophthalmoplegia	1	0.410147
Melanoma	Chronic Progressive External Ophthalmoplegia	1	0.290815
Prostate Cancer	Chronic Progressive External Ophthalmoplegia	1	0.282735
Uterine Cancer	Chronic Progressive External Ophthalmoplegia	1	0.243373
Bladder Cancer	Congenital Hydrocephalus	1	0.000195689
Female Breast Cancer	Congenital Hydrocephalus	1	7.41633e-06
Colorectal Cancer	Congenital Hydrocephalus	0.792083	1.51868e-06
Gastric Cancer	Congenital Hydrocephalus	0.333285	1.08332e-05
Kidney Cancer	Congenital Hydrocephalus	1	0.00142134
Lung Cancer	Congenital Hydrocephalus	1	6.68673e-07
Malignant Brain Neoplasm	Congenital Hydrocephalus	1	4.94445e-07
Melanoma	Congenital Hydrocephalus	0.16971	0.0199253
Prostate Cancer	Congenital Hydrocephalus	1	0.00012913
Uterine Cancer	Congenital Hydrocephalus	0.499482	1.33346e-05
Bladder Cancer	Familial Dysautonomia	1
Female Breast Cancer	Familial Dysautonomia	1
Colorectal Cancer	Familial Dysautonomia	1
Gastric Cancer	Familial Dysautonomia	1
Kidney Cancer	Familial Dysautonomia	1
Lung Cancer	Familial Dysautonomia	1
Malignant Brain Neoplasm	Familial Dysautonomia	1
Melanoma	Familial Dysautonomia	1
Prostate Cancer	Familial Dysautonomia	1
Uterine Cancer	Familial Dysautonomia	1
Bladder Cancer	Holoprosencephaly	1	0.95438
Female Breast Cancer	Holoprosencephaly	1	0.951847
Colorectal Cancer	Holoprosencephaly	0.0354114	0.936394
Gastric Cancer	Holoprosencephaly	1	0.953024
Kidney Cancer	Holoprosencephaly	1	0.916337
Lung Cancer	Holoprosencephaly	1	0.957547
Malignant Brain Neoplasm	Holoprosencephaly	1	0.959285
Melanoma	Holoprosencephaly	1	0.958854
Prostate Cancer	Holoprosencephaly	1	0.917531
Uterine Cancer	Holoprosencephaly	0.292456	0.96306
Bladder Cancer	Osteogenesis Imperfecta	1	0.0591774
Female Breast Cancer	Osteogenesis Imperfecta	1	0.0694171
Colorectal Cancer	Osteogenesis Imperfecta	1	0.0454021
Gastric Cancer	Osteogenesis Imperfecta	1	0.0429035
Kidney Cancer	Osteogenesis Imperfecta	0.0163119	0.0320966
Lung Cancer	Osteogenesis Imperfecta	1	0.0577113
Malignant Brain Neoplasm	Osteogenesis Imperfecta	1	0.0381614
Melanoma	Osteogenesis Imperfecta	1	0.0260076
Prostate Cancer	Osteogenesis Imperfecta	1	0.0374301
Uterine Cancer	Osteogenesis Imperfecta	1	0.0515864
Bladder Cancer	Specified Anomalies of the Musculoskeletal System	0.201874	0.0314307
Female Breast Cancer	Specified Anomalies of the Musculoskeletal System	1	0.0532491
Colorectal Cancer	Specified Anomalies of the Musculoskeletal System	0.224191	0.0837261
Gastric Cancer	Specified Anomalies of the Musculoskeletal System	0.00402873	0.126123
Kidney Cancer	Specified Anomalies of the Musculoskeletal System	1	0.085066
Lung Cancer	Specified Anomalies of the Musculoskeletal System	1	0.423176
Malignant Brain Neoplasm	Specified Anomalies of the Musculoskeletal System	0.18861	0.0257984
Melanoma	Specified Anomalies of the Musculoskeletal System	0.104051	0.437902
Prostate Cancer	Specified Anomalies of the Musculoskeletal System	1	0.566622
Uterine Cancer	Specified Anomalies of the Musculoskeletal System	0.335604	0.341679
Bladder Cancer	Congenital Ectodermal Dysplasia	1	9.67689e-08
Female Breast Cancer	Congenital Ectodermal Dysplasia	1	1.45952e-07
Colorectal Cancer	Congenital Ectodermal Dysplasia	0.657222	1.97185e-07
Gastric Cancer	Congenital Ectodermal Dysplasia	0.19165	2.6106e-07
Kidney Cancer	Congenital Ectodermal Dysplasia	1	1.02106e-06
Lung Cancer	Congenital Ectodermal Dysplasia	0.279453	1.667e-07
Malignant Brain Neoplasm	Congenital Ectodermal Dysplasia	1	1.47516e-07
Melanoma	Congenital Ectodermal Dysplasia	1	1.38029e-07
Prostate Cancer	Congenital Ectodermal Dysplasia	1	5.62184e-07
Uterine Cancer	Congenital Ectodermal Dysplasia	0.0769876	1.71333e-07
Bladder Cancer	Disorders of Aromatic Amino Acid Metabolism	1	0.113292
Female Breast Cancer	Disorders of Aromatic Amino Acid Metabolism	0.328719	0.0570867
Colorectal Cancer	Disorders of Aromatic Amino Acid Metabolism	0.702843	0.0562783
Gastric Cancer	Disorders of Aromatic Amino Acid Metabolism	1	0.0874623
Kidney Cancer	Disorders of Aromatic Amino Acid Metabolism	1	0.100919
Lung Cancer	Disorders of Aromatic Amino Acid Metabolism	1	0.0882546
Malignant Brain Neoplasm	Disorders of Aromatic Amino Acid Metabolism	1	0.196851
Melanoma	Disorders of Aromatic Amino Acid Metabolism	1	0.279548
Prostate Cancer	Disorders of Aromatic Amino Acid Metabolism	1	0.220481
Uterine Cancer	Disorders of Aromatic Amino Acid Metabolism	1	0.0421531
